# Ultra-fast genetic colocalisation across millions of traits

**DOI:** 10.1101/2025.08.25.672103

**Authors:** Mihkel Jesse, Ago-Erik Riet, Kaur Alasoo

**Affiliations:** Institute of Computer Science, University of Tartu, Tartu, Estonia; Institute of Mathematics and Statistics, University of Tartu, Tartu, Estonia

## Abstract

Colocalisation is a powerful approach to assess if two genetic association signals are likely to share a causal variant. However, association analyses in large biobanks and molecular quantitative trait loci (molQTL) studies now routinely identify millions of association signals across thousands of traits, making it infeasible to test for colocalisation between all pairs of signals. Here we introduce *gpu-coloc*, a GPU-accelerated re-implementation of the coloc algorithm that combines efficient data storage with parallelisation to achieve a 1000-fold speed increase while maintaining near-identical results. As a result, the run time of gpu-coloc now approaches the colocalisation posterior probability (CLPP) method, a competing method that only uses information from fine mapped credible sets to detect colocalisations. Using summary statistics from UK Biobank, FinnGen, and eQTL Catalogue, we demonstrate that gpu-coloc and CLPP detect highly concordant results, especially when restricting the analysis to confidently fine mapped signals. We introduce the colocalisation collider metric to quantify spurious colocalisations in large-scale colocalisation graphs and use it to choose decision thresholds that provide a reasonable trade-off between sensitivity and specificity. Finally, we demonstrate how gpu-coloc can also be applied to marginal GWAS summary statistics from studies that lack fine mapping, where it is still able to recover molQTL colocalisations for ∼80% of the GWAS loci. Our efficient software and comprehensive analyses provide practical guidelines for future large-scale colocalisation analyses.
