## Supplementary material for "Ultra-fast genetic colocalisation across millions of traits": Table S1

### Sheet: Sheet1
Table S1. Colocalisation with Total_BCAA at the BCAT2 locus.
PP.H3	PP.H4	signal1	lead1	signal2	lead2	quant_method	molecular_trait_id	gene_id	gene_name	effect1	effect2
2.39848e-05	0.999977	Total_BCAA_chr19:47301513-50300951_L2	chr19_48806519_G_C	QTD000162_ENSG00000105552.15_19_48799675_48799838_L1	chr19_48806519_G_C	exon	ENSG00000105552.15_19_48799675_48799838	ENSG00000105552	BCAT2	missense_variant	missense_variant
0.0365934	0.963402	Total_BCAA_chr19:47301513-50300951_L4	chr19_48797174_G_A	QTD000091_ENSG00000105552.15_19_48810984_48811012_L1	chr19_48797174_G_A	exon	ENSG00000105552.15_19_48810984_48811012	ENSG00000105552	BCAT2	intron_variant	intron_variant
0.00692965	0.986461	Total_BCAA_chr19:47301513-50300951_L6	chr19_48812557_G_T	QTD000202_ENSG00000183207.14_19_49001402_49001590_L1	chr19_48812557_G_T	exon	ENSG00000183207.14_19_49001402_49001590	ENSG00000183207	RUVBL2	upstream_gene_variant	upstream_gene_variant
6.03745e-05	0.999939	Total_BCAA_chr19:47301513-50300951_L2	chr19_48806519_G_C	QTD000169_ENSG00000105552.grp_1.contained.ENST00000545387_L1	chr19_48806519_G_C	txrev	ENSG00000105552.grp_1.contained.ENST00000545387	ENSG00000105552	BCAT2	missense_variant	missense_variant
3.35749e-06	1	Total_BCAA_chr19:47301513-50300951_L2	chr19_48806519_G_C	QTD000169_ENSG00000105552.grp_1.upstream.ENSG00000105552_CAGE1_L1	chr19_48806519_G_C	txrev	ENSG00000105552.grp_1.upstream.ENSG00000105552_CAGE1	ENSG00000105552	BCAT2	missense_variant	missense_variant
7.30443e-05	0.999924	Total_BCAA_chr19:47301513-50300951_L2	chr19_48806519_G_C	QTD000164_ENSG00000105552.grp_1.contained.ENST00000545387_L1	chr19_48806519_G_C	txrev	ENSG00000105552.grp_1.contained.ENST00000545387	ENSG00000105552	BCAT2	missense_variant	missense_variant
0.184981	0.81491	Total_BCAA_chr19:47301513-50300951_L4	chr19_48797174_G_A	QTD000522_ENSG00000105559.grp_1.upstream.ENST00000595867_L1	chr19_48796570_C_T	txrev	ENSG00000105559.grp_1.upstream.ENST00000595867	ENSG00000105559	PLEKHA4	intron_variant	splice_region_variant
0.0719295	0.928061	Total_BCAA_chr19:47301513-50300951_L4	chr19_48797174_G_A	QTD000090_ENSG00000105552_L1	chr19_48797174_G_A	ge	ENSG00000105552	ENSG00000105552	BCAT2	intron_variant	intron_variant
0.15844	0.840223	Total_BCAA_chr19:47301513-50300951_L4	chr19_48797174_G_A	QTD000534_ENSG00000105552_L1	chr19_48795814_C_A	ge	ENSG00000105552	ENSG00000105552	BCAT2	intron_variant	intron_variant
0.111355	0.888637	Total_BCAA_chr19:47301513-50300951_L3	chr19_48821778_C_T	QTD000373_ENSG00000105552_L1	chr19_48822528_C_T	ge	ENSG00000105552	ENSG00000105552	BCAT2	intron_variant	intron_variant
4.64156e-05	0.999954	Total_BCAA_chr19:47301513-50300951_L2	chr19_48806519_G_C	QTD000168_ENST00000545387_L1	chr19_48806519_G_C	tx	ENST00000545387	ENSG00000105552	BCAT2	missense_variant	missense_variant
0.009905	0.990093	Total_BCAA_chr19:47301513-50300951_L2	chr19_48806519_G_C	QTD000198_ENST00000545387_L1	chr19_48806519_G_C	tx	ENST00000545387	ENSG00000105552	BCAT2	missense_variant	missense_variant
0.00990115	0.990101	Total_BCAA_chr19:47301513-50300951_L2	chr19_48806519_G_C	QTD000308_ENST00000545387_L1	chr19_48806519_G_C	tx	ENST00000545387	ENSG00000105552	BCAT2	missense_variant	missense_variant
1.52591e-07	1	Total_BCAA_chr19:47301513-50300951_L2	chr19_48806519_G_C	QTD000163_ENST00000545387_L1	chr19_48806519_G_C	tx	ENST00000545387	ENSG00000105552	BCAT2	missense_variant	missense_variant
4.30432e-05	0.999939	Total_BCAA_chr19:47301513-50300951_L2	chr19_48806519_G_C	QTD000303_ENST00000545387_L1	chr19_48806519_G_C	tx	ENST00000545387	ENSG00000105552	BCAT2	missense_variant	missense_variant
4.42642e-06	0.999992	Total_BCAA_chr19:47301513-50300951_L2	chr19_48806519_G_C	QTD000173_ENST00000545387_L1	chr19_48806519_G_C	tx	ENST00000545387	ENSG00000105552	BCAT2	missense_variant	missense_variant
7.86085e-06	0.999992	Total_BCAA_chr19:47301513-50300951_L2	chr19_48806519_G_C	QTD000343_ENST00000545387_L1	chr19_48806519_G_C	tx	ENST00000545387	ENSG00000105552	BCAT2	missense_variant	missense_variant
8.08841e-05	0.999901	Total_BCAA_chr19:47301513-50300951_L2	chr19_48806519_G_C	QTD000123_ENST00000316273_L1	chr19_48806519_G_C	tx	ENST00000316273	ENSG00000105552	BCAT2	missense_variant	missense_variant
4.8332e-05	0.999954	Total_BCAA_chr19:47301513-50300951_L2	chr19_48806519_G_C	QTD000114_19:48800297:48807000:clu_9896_-_L1	chr19_48806519_G_C	leafcutter	19:48800297:48807000:clu_9896_-	ENSG00000105552	BCAT2	missense_variant	missense_variant
0.000636902	0.999359	Total_BCAA_chr19:47301513-50300951_L2	chr19_48806519_G_C	QTD000235_19:48800297:48807000:clu_15222_-_L1	chr19_48806519_G_C	leafcutter	19:48800297:48807000:clu_15222_-	ENSG00000105552	BCAT2	missense_variant	missense_variant
0.000636902	0.999359	Total_BCAA_chr19:47301513-50300951_L2	chr19_48806519_G_C	QTD000235_19:48800297:48807000:clu_15222_-_L1	chr19_48806519_G_C	leafcutter	19:48800297:48807000:clu_15222_-	ENSG00000105552	BCAT2	missense_variant	missense_variant
0.00134499	0.998658	Total_BCAA_chr19:47301513-50300951_L2	chr19_48806519_G_C	QTD000225_19:48800297:48807000:clu_10249_-_L1	chr19_48806519_G_C	leafcutter	19:48800297:48807000:clu_10249_-	ENSG00000105552	BCAT2	missense_variant	missense_variant
